# Host identity drives distinct prokaryotic and microeukaryotic microbiomes across four cold-water coral species in a near-pristine Mediterranean reef

**DOI:** 10.64898/2026.10.30.763042

**Authors:** A. Ardanaz-Ullate, M. Agazzi, C. Lo Iacono, J. del Campo

**Affiliations:** Institute of Evolutionary Biology (CSIC-UPF), Barcelona, Catalonia, Spain; Marine Sciences Institute (ICM-CSIC), Barcelona, Catalonia, Spain

**Keywords:** Cold water corals, DNA metabarcoding, microbiome, holobiont, 16S rRNA, 18S rRNA, Cabliers reefs, Alboran Sea

## Abstract

Cabliers is the widest Mediterranean cold-water coral (CWC) mound province exhibiting active growth. This area, a ridge-like CWC mound located in the Alboran Sea (SW Mediterranean) is characterized by thriving CWC reefs and accompanying mega-benthic communities (i.e.: gorgonians, black corals, sponges) found in near-pristine conditions and undergoing an almost null human pressure. We provide in this study the first characterization of the prokaryotic and microeukaryotic microbiomes of four key deep corals structuring the Cabliers province: *Madrepora oculata*, *Desmophyllum pertusum*, *Leiopathes glaberrima,* and *Acanthogorgia hirsuta*. We used DNA metabarcoding of the 16S and 18S rRNA gene V4 regions via Illumina MiSeq technology to elucidate symbiotic relationships that enable the holobiont to thrive. We found that host identity was the primary driver of microbial community structure, identifying specific signature microbiomes within coral species. The octocoral *A. hirsuta* showed reliance on microbes for organic matter processing such as the BD1-7 clade, while scleractinians *M. oculata* and *D. pertusum* displayed distinct symbionts, including *Endozoicomonas* (involved in the sulfur cycle) and the SUP05 clade, respectively. We suggest that coral microbiomes are vital for the continuous growth of Cabliers, with physiological needs and host identity shaping unique microbial communities within these deep coral ecosystems.
