## Supplementary material for "Host identity drives distinct prokaryotic and microeukaryotic microbiomes across four cold-water coral species in a near-pristine Mediterranean reef": Data S3. Sample metadata

### Sheet: Hoja1
Tube	Species	Station	Dive	Date	DNA (ng/uL)	Sample	Lable	Cruise
deep_53	Acanthogorgia hirsuta	91	9	2024-04-12	115	Bio_7	Met01/53	PROTEUS
deep_54	Acanthogorgia hirsuta	91	9	2024-04-12	Too_High	Bio_7	Met02/54	PROTEUS
deep_55	Acanthogorgia hirsuta	91	9	2024-04-12	108	Bio_7	Met03/55	PROTEUS
deep_1	Acanthogorgia hirsuta	25	2	2024-04-02	Too_High	Bio	MET01	PROTEUS
deep_2	Acanthogorgia hirsuta	25	2	2024-04-02	Too_High	Bio	MET02	PROTEUS
deep_3	Acanthogorgia hirsuta	25	2	2024-04-02	Too_High	Bio	MET03	PROTEUS
deep_26	Acanthogorgia hirsuta	44	5	2024-04-05	Too_High	Bio1	Met01/26	PROTEUS
deep_30	Acanthogorgia hirsuta	44	5	2024-04-05	Too_High	Bio1	Met02/30	PROTEUS
deep_31	Acanthogorgia hirsuta	44	5	2024-04-05	Too_High	Bio1	Met03/31	PROTEUS
deep_46	Desmophyllum pertusum	91	9	2024-04-12	Too_High	Bio_2	Met01/46	PROTEUS
deep_47	Desmophyllum pertusum	91	9	2024-04-12	Too_High	Bio_2	Met02/47	PROTEUS
deep_48	Desmophyllum pertusum	91	9	2024-04-12	Too_High	Bio_2	Met03/48	PROTEUS
deep_101	Leiopathes glaberrima	178	17	2024-04-25	70.2	Bio_06	Met1/101	PROTEUS
deep_102	Leiopathes glaberrima	178	17	2024-04-25	80.6	Bio_06	Met2/102	PROTEUS
deep_103	Leiopathes glaberrima	178	17	2024-04-25	102	Bio_06	Met3/103	PROTEUS
deep_57	Leiopathes glaberrima	91	9	2024-04-12	Too_High	Bio_1	Met01/57	PROTEUS
deep_58	Leiopathes glaberrima	91	9	2024-04-12	Too_High	Bio_1	Met02/58	PROTEUS
deep_59	Leiopathes glaberrima	91	9	2024-04-12	Too_High	Bio_1	Met03/59	PROTEUS
deep_71	Leiopathes glaberrima	126	11	2024-04-16	114	Bio_3	Met01/71	PROTEUS
deep_72	Leiopathes glaberrima	126	11	2024-04-16	50.8	Bio_3	Met02/72	PROTEUS
deep_73	Leiopathes glaberrima	126	11	2024-04-16	102	Bio_3	Met03/73	PROTEUS
deep_5	Desmophyllum pertusum	25	2	2024-04-02	Too_High	Bio	MET01/5	PROTEUS
deep_6	Desmophyllum pertusum	25	2	2024-04-02	Too_High	Bio	MET02/6	PROTEUS
deep_7	Desmophyllum pertusum	25	2	2024-04-02	Too_High	Bio	MET03/7	PROTEUS
deep_33	Desmophyllum pertusum	44	5	2024-04-05	Too_High	Bio2	Met01/33	PROTEUS
deep_34	Desmophyllum pertusum	44	5	2024-04-05	Too_High	Bio2	Met02/34	PROTEUS
deep_35	Desmophyllum pertusum	44	5	2024-04-05	Too_High	Bio2	Met03/35	PROTEUS
deep_51	Madrepora oculata	91	9	2024-04-12	Too_High	Bio_6	Met01/51	PROTEUS
deep_50	Madrepora oculata	91	9	2024-04-12	Too_High	Bio_6	Met02/50	PROTEUS
deep_49	Madrepora oculata	91	9	2024-04-12	Too_High	Bio_6	Met03/49	PROTEUS
deep_9	Madrepora oculata	25	2	2024-04-02	Too_High	Bio	MET01/9	PROTEUS
deep_12	Madrepora oculata	25	2	2024-04-02	Too_High	Bio	MET02/12	PROTEUS
deep_11	Madrepora oculata	25	2	2024-04-02	118	Bio	MET03/11	PROTEUS
deep_37	Madrepora oculata	44	5	2024-04-05	Too_High	Bio4	Met01/37	PROTEUS
deep_38	Madrepora oculata	44	5	2024-04-05	Too_High	Bio4	Met02/38	PROTEUS
deep_39	Madrepora oculata	44	5	2024-04-05	Too_High	Bio4	Met03/39	PROTEUS
deep_99	Desmophyllum pertusum	159	14	2024-04-22	79	Bio_03	Met04/99	PROTEUS
deep_98	Desmophyllum pertusum	159	14	2024-04-22	too_high	Bio_03	Met02/98	PROTEUS
deep_100	Desmophyllum pertusum	159	14	2024-04-22	116	Bio_03	Met03/100	PROTEUS
